# Ubiquitylome Rewiring by Bacterial E3 Ligases Reveals Multifaceted Host Subversion

**DOI:** 10.64898/2025.12.02.691888

**Authors:** Andrea Bullones-Bolaños, Isela Serrano-Fujarte, Sara Martín-Villanueva, Carla V. Galmozzi, Francine Amaral Piubeli, Jesús de la Cruz, Laura Tomás-Gallardo, Francisco Ramos-Morales, Joaquín Bernal-Bayard

## Abstract

*Salmonella enterica* has evolved an arsenal of effector proteins secreted *via* type III secretion systems (T3SS) to manipulate host cell functions. Among these, the NEL family E3 ubiquitin ligases (SlrP, SspH1, and SspH2) are known to modulate immune signaling, but the breadth of their impact on the host ubiquitylome remains unexplored. In this study, we have performed a global proteomic analysis to identify host proteins ubiquitylated in response to expression of these three effectors in human cells. Using enrichment strategies combined with mass spectrometry under conditions where the proteasome is active or not, we identified 214 putative substrates of ubiquitylation. Gene ontology and KEGG pathway analysis revealed enrichment in pathways related to RNA processing, ribosome biogenesis, cytoskeleton organization, chromatin remodeling, and vesicular trafficking. *In vitro* ubiquitylation assays validated five novel substrates and revealed differential substrate specificity and patterns of ubiquitin chain topology among the effectors. Notably, expression of SspH1 in *Saccharomyces cerevisiae* disrupted polysome profiles in a ligase activity dependent manner, indicating a direct impact of the bacterial effector on translation of eukaryotic cells. Comparison with previously published global interactomes and ubiquitylomes supports a model in which *Salmonella* NEL effectors subvert a broader range of host pathways through targeted ubiquitylation. Our findings uncover new roles for NEL ubiquitin ligases in host manipulation and provide a holistic analysis of their effects on the ubiquitylome of the host cell, constituting a valuable resource for the study of bacterial pathogenesis and infection biology.
