## Supplementary material for "Ubiquitylome Rewiring by Bacterial E3 Ligases Reveals Multifaceted Host Subversion": Table S2

### Sheet: Strains
Strain	Relevant characteristics	Reference
E. coli
BL21(DE3)	F- ompT gal dcm lon hsdSB (r- m-; E. coli B strain), with DE3, a λ prophage carrying the T7 RNA pol gene	Stratagene
DH5α	supE44 ΔlacU169 (Ø80 lacZΔM15) hsdR17 recA1 endA1 gyrA96 thi-1 relA1	Hanahan, 1983
M15	lac ara gal mtl	Qiagen
Rosetta	Derived from BL21 (DE3) contains plasmid pRARE with genes encoding tRNAs for codons AGG, AGA, AUA, CUA, CCC, GGA (CmR)	Dr. Patricia Bernal Laboratory
XL1-Blue	recA1 endA1 gyrA96 thi-1 hsdR17 supE44 relA1 Δlac-pro/F’ proAB lacIq lacZΔM15 Tn10 (Tetr)	Bullock et al., 1987
S. cerevisiae
W303	MATa/MATα leu2-3,112 trp1-1 can1-100 ura3-1 ade2-1 his3-11,15 [phi+] ssd1	Thomas, B.J. and Rothstein, R,1989
BY4741	MATa his3Δ1 leu2Δ0 met15Δ0 ura3Δ0 derived from S288C	Brachmann, C.B. et al, 1998
Δcaf20	MATa caf20Δ::kan derived from BY4741	Dr. Jesús de la Cruz Laboratory
Δeap1	MATa eap1Δ::kan derived from BY4741	Dr. Jesús de la Cruz Laboratory
Δcaf20Δeap1	MATa caf20Δ::kan eap1Δ::hyg derived from BY4741	Dr. Jesús de la Cruz Laboratory
∆gcn2	MATa gcn2Δ::kan derived from BY4741

### Sheet: Plasmids
Plasmid	Relevant characteristic	Reference
pcDNA3	Mammalian expression vector	Invitrogen
pAS24	Yeast expression vector, galactose inducible promoter	Dr. Jesús de la Cruz laboratory
pEQE80L	6His fusion vector, Ap r	Lab stock
pGEX-4T-1	GST fusion vector, Ap r	GE Healthcare
pGEX-4T-2	GST fusion vector, Ap r	GE Healthcare
pIZ1725	pcDNA3-SlrP-3xFLAG	Bernal-Bayard and Ramos-Morales, 2009
pIZ1749	pQE30-SlrP	Bullones-Bolaños et al., 2022
pIZ3540	pcDNA3-SspH1-1xFLAG	This work
pIZ3541	pcDNA3-SspH2-1xFLAG	This work
pIZ3597	pQE80L-SspH1	Bullones-Bolaños et al., 2022
pIZ3598	pQE80L-SspH2	Bullones-Bolaños et al., 2022
pIZ3614	pGEX-4T2-PRC1	This work
pIZ3631	pGEX-4T2-DCD	This work
pIZ3647	pGEX-4T2-NCLN	This work
pIZ3717	pAS24-SSpH1-HA, CEN, LEU2, GAL1-10	This work
pIZ3724	pGEX-4T2-SKP1	This work
pIZ3725	pGEX-4T1-AURKAIP1	This work
pIZ3728	pAS24-SspH2-HA, CEN, LEU2, GAL1-10	This work
pIZ3731	pAS24-SlrP-HA, CEN, LEU2, GAL1-10	This work
pIZ3737	pAS24-SspH1-C492A-HA, CEN, LEU2, GAL1-10	This work
pREP4	lacI Kmr	Qiagen

### Sheet: Primers
Primer name	Primer sequence 5'-3'
Gibson Assembly pGEX-4T2
F-pGEX-4T2	GGTCGACTCGAGCGGCCGCATC
R-pGEX-4T2	GGGAATTCCTGGGGATCCACGC
Gibson Assembly pGEX4T1
F-pGEX-4T2	GGTCGACTCGAGCGGCCGCATC
P1-pGEX4T1-Rv	CGGGAATTCCGGGGATCCACGC
Sequencing pGEX-4T2 and pGEX-4T1
pGex-Dir	CCAGCAAGTATATAGCATGG
pGex-Rv	CCGGGAGCTGCATGTGTCAGAGG
Gibson Assembly pAS24
pAS24-GibA-Fw	GGATCCTCTAGAGTCGACCTGC
pAS24-GibA-Rv	TGCATAGTCCGGGACGTCATAG
Sequencing pAS24
pAS24-ext-Fw	CCTCTATACTTTAACGTCAAGG
pAS24-ext-Rv	TGCTTCCGGCTCGTATGTTG
pcDNA3 sequencing
T7-Fw	TAATACGACTCACTATAGGG
SP6-Rv	GCATTTAGGTGACACTATAG
Plasmid pIZ3540: pcDNA3-SspH1-1xFLAG
sspH1-BamHI-Kozak-Fw	GCTCGGATCCgccgccaccatgtttaatatccgcaatacacaacc
sspH1-XhoI-Flag-Rv	CATGCTCGAGtcaTTTATCGTCGTCATCTTTGTAGTCgttaagacgccaccgggctg
Plasmid pIZ3541: pcDNA3-SspH2-1xFLAG
sspH2-EcoRI-Kozak-Fw	GCTGGAATTCgccgccaccatgccctttcatattggaag
sspH2-XhoI-Flag-Rv	CATGCTCGAGtcaTTTATCGTCGTCATCTTTGTAGTCgttacgacgccactgaacgttc
Plasmid pIZ3614: pGEX-4T2-PRC1
P1-PRC1-Fw	CCCCAGGAATTCCCATGAGGAGAAGTGAGGTGCTG
P2-PRC1-Rv	CCGCTCGAGTCGACCTCAGGACTGGATGTTGGTTG
Plasmid pIZ3631: pGEX-4T2-DCD
P1-DCD-Fw	CCCCAGGAATTCCCATGAGGTTCATGACTCTCCTC
P2-DCD-Isof1-RV	CCGCTCGAGTCGACCCTATAGTACTGAGTCAAGGAC
Plasmid pIZ3647: pGEX-4T2-NCLN
P1-NCLN-Isof2-FW	CCCCAGGAATTCCCATGCTGAAGGCGTCTTGTCTG
P2-NCLN-Rv	CCGCTCGAGTCGACCTCACTGTGTCTTGGCCTTCACG
NCLN-int-Fw (Sequencing)	CCGGCTCTACACCTACAAG
Plasmid pIZ3717: pAS24-SspH1
P1pAS24-SspH1-Fw	GTCCCGGACTATGCAATGTTTAATATCCGCAATACACAACC
P2pAS24-SspH1-Rv	GACTCTAGAGGATCCTCAGTTAAGACGCCACCGGG
Plasmid pIZ3724: pGEX-4T2-SKP1
P1-SKP1-Fw	CCCCAGGAATTCCCATGCCTTCAATTAAGTTGCAGAG
P2-SKP1-Rv	CCGCTCGAGTCGACCTCACTTCTCTTCACACCACTGG
Plasmid pIZ3725: pGEX-4T1-AURKAIP1
P1-AURKAIP1-FW	TCCCCGGAATTCCCGATGCTCCTGGGGCGCCTGAC
P2-AURKAIP1-RV	CCGCTCGAGTCGACCTCATTTGCCCCGCAGGTAGATCTTG
Plasmid pIZ3728: pAS24-SspH2
SspH2-SalI-Fw	ACTGGTCGACATGCCCTTTCATATTGGAAGC
sspH2hindIIIrv	AGTCAAGCTTTCAGTTACGACGCCACTGAAC
Plasmid pIZ3731: pAS24-SlrP
SlrP-SalI-Fw	ACTGGTCGACATGTTTAATATTACTAATATACAATC
slrPhindIIIrv	AGTCAAGCTTCTATCGCCAGTAGGCGCTCATG
Plasmid pIZ3737: pAS24-SspH1-C492A
SspH1-C492A-Fw	GGCAACATCAACCGCCGAGGACCGGGTC
SspH1-C492A-Rv	GACCCGGTCCTCGGCGGTTGATGTTGCC
