## Supplementary material for "Ubiquitylome Rewiring by Bacterial E3 Ligases Reveals Multifaceted Host Subversion": Table S3

### Sheet: Hoja1
Sample	Cells concentration (Cell/mL)	Protein concentration (μg/mL)	μg Protein
Without treatment with MG132
pcDNA3-1	7500000	25569.3	1789.85
pcDNA3-2	3330000	24176	1692.32
pcDNA3-3	5720000	23176	1622.32
Combi-1	5020000	23442.7	1640.99
Combi-2	5800000	19816	1387.12
Combi-3	5290000	20862.7	1460.39
Treatment with MG132
pcDNA3-1-8	14700000	46013.6	8423.42
pcDNA3-2-4	10150000	43498.8	5654.84
pcDNA3-3-7	9500000	42984.8	5588
pcDNA3-5-6	11300000	38643.4	5206.49
Combi-1-6	12150000	37330.9	5129
Combi-2-3	7100000	46206.4	4620.64
Combi-4-8	15550000	42140.4	7587
Combi-5-7	11400000	33879.8	4692.79
